# Prevalence of viral frequency-dependent infection in coastal marine prokaryotes revealed using monthly time series virome analysis

**DOI:** 10.1101/2021.09.23.461490

**Authors:** Kento Tominaga, Nana Ogawa-Haruki, Yosuke Nishimura, Hiroyasu Watai, Keigo Yamamoto, Hiroyuki Ogata, Takashi Yoshida

## Abstract

Viruses infecting marine prokaryotes have large impacts on the diversity and dynamics of their hosts. Model systems suggest viral infection is frequency-dependent and constrained by the virus-host encounter rate. However, it is unclear whether the frequency-dependent infection is pervasive among the abundant prokaryotic populations with different growth strategies (i.e. *r-*strategy and *K-*strategy). To address this question, we performed a comparison of prokaryotic and viral communities using 16S rRNA amplicon and virome sequencing based on samples collected monthly for two years at a Japanese coastal site, Osaka Bay. Concurrent seasonal shifts observed in prokaryotic and viral community dynamics indicated that abundances of viruses correlated with that of their predicted host phyla (or classes). Co-occurrence network analysis between abundant prokaryotes and viruses revealed 6 423 co-occurring pairs, suggesting a tight coupling of host and viral abundances and their “one to many” correspondence. Although dominant *K*-strategist like species, such as SAR11, showed few co-occurring viruses, a fast succession of their viruses suggests viruses infecting these populations changed continuously. Our results suggest the frequency-dependent viral infection prevailed in coastal marine prokaryotes regardless of host taxa and growth strategy.
