## Supplementary Table S1 for "Prevalence of viral frequency-dependent infection in coastal marine prokaryotes revealed using monthly time series virome analysis"

### Sheet: TableS1
SupplementaryTable 1. Basic statistics of microbial and viral genomes used for the host prediction analysis.
Dataset name	Type	Number of bins	Number of contigs	Contigs removed by VirSorter	Number of recovered CRISPR spacers	Number of tRNAs	Reference
GORG	Microbial genomes	1040	34175	182	82	29187	Pachiadaki et al, 2019
TOBG	Microbial genomes	2631	214181	7317	8379	75981	Tully et al., 2018
TMED	Microbial genomes	290	18380	1046	95	7416	Tully et al., 2017
TARA_MAG	Microbial genomes	957	323552	3164	2954	25047	Delmont et al., 2018
NS_MAG	Microbial genomes	3098	557045	3258	1795	76308	Krüger et al., 2019
SPOT	Viral genomes	-	19907	-	-	1592	Ignacio-Espinoza et al. 2020
EVG+RVG	Viral genomes	-	4240	-	-	6322	Nishimura et al. 2017
GOV2	Viral genomes	-	195728	-	-	23473	Gregory et al. 2019
Deep Ocean	Viral genomes	-	99	-	-	19	Mizuno et al. 2017
ALOHA	Viral genomes	-	129	-	-	33	Luo et al, 2017
