## Supplementary Table S3 for "Prevalence of viral frequency-dependent infection in coastal marine prokaryotes revealed using monthly time series virome analysis"

### Sheet: Mantel
Supplementary Table S3. Rho values of Partial Mantel tests for prokaryotic and viral communities and environmental parameters. The value in each box is the Rho value and data with p < 0.005 are indicated with * and with p<0.01 are indicated with **.
	Prokaryotes	Viruses	Environmental combined	Nutrient combined	Temperature	NH4	NO2	NO3	PO4	Salinity	SiO2
Prokaryotes
Viruses	0.504**
Environmental combined	0.308**	0.227*
Nutrient combined	0.344**	0.288**	0.871**	0
Temperature	0.505**	0.137	0.37**	0.284**
NH4	-0.097	-0.109	0.328**	0.458**	0.01
NO2	0.037	-0.015	0.379**	0.53**	0.007	0.404**
NO3	0.239*	0.3**	0.206*	0.34**	-0.044	-0.113	-0.06
PO4	0.511**	0.443**	0.487**	0.56**	0.154	0.035	0.108	0.218*
Salinity	-0.159	-0.037	0.502**	0.191	-0.028	0.078	0.01	-0.16	0.115
SiO2	0.138	0.078	0.565**	0.329**	0.447**	0.028	-0.037	-0.063	0.042	0.459**
