## Supplementary Table S6 for "Prevalence of viral frequency-dependent infection in coastal marine prokaryotes revealed using monthly time series virome analysis"

### Sheet: Sheet1
Supplementary Table S6. Detected significant Spearman’s correlations (r>|0.6|, p<0.01,q<0.05) between environmental variables and dynamics of ASVs.
Environmental_parametor	ASV_ID	r	p	q
Temp.	ASV_75_1	-0.779829	0.000223	0.000953
Temp.	ASV_114_1	-0.692197	0.002076	0.004264
PO4-P	ASV_19_2	-0.618094	0.008183	0.011426
PO4-P	ASV_114_1	-0.68992	0.002178	0.004418
PO4-P	ASV_9_1	-0.609816	0.009345	0.012598
PO4-P	ASV_7_2	-0.827697	4.1e-05	0.000347
NO3-N	ASV_7_2	-0.658161	0.004075	0.007008
Temp.	ASV_69_1	-0.809899	8.1e-05	0.000509
SiO2-Si	ASV_69_1	-0.662981	0.003723	0.006569
PO4-P	ASV_69_1	-0.805331	9.6e-05	0.000564
Temp.	ASV_6445_2	-0.862048	9e-06	0.000138
Temp.	ASV_6445_1	-0.771306	0.000288	0.001133
Temp.	ASV_6_1	-0.781811	0.000209	0.000916
SiO2-Si	ASV_6_1	-0.610943	0.009179	0.01246
PO4-P	ASV_6_1	-0.839386	2.5e-05	0.00026
Temp.	ASV_58_1	-0.851384	1.5e-05	0.000189
SiO2-Si	ASV_58_1	-0.701292	0.001708	0.003739
PO4-P	ASV_58_1	-0.612116	0.009009	0.012263
Temp.	ASV_57_1	-0.748518	0.000547	0.001754
PO4-P	ASV_57_1	-0.709237	0.001432	0.003304
PO4-P	ASV_53_1	-0.762639	0.000371	0.001347
PO4-P	ASV_50_1	-0.679755	0.002683	0.005111
NO3-N	ASV_50_1	-0.647059	0.004991	0.008088
Temp.	ASV_5_1	-0.720588	0.001102	0.00275
PO4-P	ASV_5_1	-0.723927	0.001018	0.002624
Temp.	ASV_42_1	-0.75999	0.0004	0.001415
PO4-P	ASV_42_1	-0.706366	0.001527	0.003448
Temp.	ASV_40_1	-0.699806	0.001764	0.003805
PO4-P	ASV_40_1	-0.806262	9.3e-05	0.000559
PO4-P	ASV_357_1	-0.670983	0.003192	0.005862
NO3-N	ASV_357_1	-0.61539	0.008549	0.011782
Temp.	ASV_35_3	-0.708368	0.00146	0.003343
PO4-P	ASV_35_3	-0.623095	0.007539	0.010718
Temp.	ASV_35_2	-0.605945	0.009932	0.013145
PO4-P	ASV_35_2	-0.708903	0.001442	0.003311
Temp.	ASV_35_1	-0.605945	0.009932	0.013145
PO4-P	ASV_35_1	-0.708903	0.001442	0.003311
Temp.	ASV_33_1	-0.883295	3e-06	7.1e-05
SiO2-Si	ASV_33_1	-0.652336	0.004537	0.007596
PO4-P	ASV_33_1	-0.674662	0.00297	0.005542
Temp.	ASV_29_1	-0.673629	0.003031	0.005623
PO4-P	ASV_29_1	-0.618124	0.008179	0.011425
Temp.	ASV_28_3	-0.668516	0.003349	0.006079
Temp.	ASV_28_2	-0.884168	2e-06	7e-05
SiO2-Si	ASV_28_2	-0.716682	0.001207	0.002941
Temp.	ASV_28_1	-0.821867	5.2e-05	0.0004
Temp.	ASV_27_1	-0.608281	0.009574	0.012833
PO4-P	ASV_27_1	-0.777653	0.000238	0.000997
PO4-P	ASV_25_1	-0.651192	0.004633	0.007691
NO3-N	ASV_25_1	-0.633811	0.006295	0.009443
Temp.	ASV_23_2	-0.913491	0	2.7e-05
SiO2-Si	ASV_23_2	-0.768574	0.000313	0.001189
Temp.	ASV_23_1	-0.938075	0	7e-06
SiO2-Si	ASV_23_1	-0.727161	0.000941	0.002494
PO4-P	ASV_23_1	-0.758134	0.000421	0.001456
Temp.	ASV_22_1	-0.735294	0.00077	0.002186
PO4-P	ASV_22_1	-0.753375	0.00048	0.001593
Temp.	ASV_20_1	-0.778123	0.000235	0.000986
PO4-P	ASV_20_1	-0.753847	0.000474	0.001581
PO4-P	ASV_2_2	-0.744786	0.000604	0.001862
NO3-N	ASV_2_2	-0.742647	0.000638	0.001924
Temp.	ASV_18_1	-0.875537	4e-06	8.8e-05
PO4-P	ASV_18_1	-0.744629	0.000606	0.001867
PO4-P	ASV_14_1	-0.817066	6.2e-05	0.00044
NO3-N	ASV_14_1	-0.646229	0.005066	0.008164
SiO2-Si	ASV_13_2	-0.701448	0.001702	0.00373
Temp.	ASV_13_1	-0.901373	1e-06	4.4e-05
PO4-P	ASV_13_1	-0.733342	0.000809	0.002241
PO4-P	ASV_112397_1	-0.823205	4.9e-05	0.000383
NO3-N	ASV_112397_1	-0.658492	0.00405	0.006986
Temp.	ASV_112_1	-0.820047	5.6e-05	0.000411
SiO2-Si	ASV_112_1	-0.628968	0.006835	0.009962
PO4-P	ASV_112_1	-0.79714	0.000127	0.000676
NO3-N	ASV_11_1	0.75	0.000526	0.001701
NO3-N	ASV_127_2	0.852404	1.4e-05	0.000184
NO3-N	ASV_127_4	0.720077	0.001115	0.002778
NO3-N	ASV_17_1	0.712214	0.001338	0.003167
NO3-N	ASV_18_2	0.718092	0.001168	0.002874
NO3-N	ASV_184_1	0.61586	0.008484	0.01171
NO3-N	ASV_21_1	0.746781	0.000573	0.0018
NO3-N	ASV_21_2	0.681238	0.002604	0.005025
NO3-N	ASV_26_1	0.650959	0.004652	0.007693
NO3-N	ASV_32_1	0.768099	0.000317	0.001203
NO3-N	ASV_32_2	0.845538	1.9e-05	0.000219
NO3-N	ASV_4_1	0.712446	0.001331	0.003165
NO3-N	ASV_44_2	0.620395	0.007881	0.011104
NO3-N	ASV_62_1	0.84608	1.9e-05	0.000216
NO3-N	ASV_68_3	0.664677	0.003605	0.006413
PO4-P	ASV_10_1	0.669122	0.00331	0.006012
PO4-P	ASV_11_1	0.779142	0.000228	0.00096
PO4-P	ASV_126_1	0.645687	0.005115	0.008209
PO4-P	ASV_127_2	0.697046	0.001872	0.003978
PO4-P	ASV_127_4	0.790163	0.00016	0.000775
PO4-P	ASV_133_1	0.645235	0.005157	0.008247
PO4-P	ASV_17_1	0.844773	2e-05	0.000225
PO4-P	ASV_18_2	0.786918	0.000178	0.000826
PO4-P	ASV_184_2	0.782108	0.000208	0.000911
PO4-P	ASV_19_1	0.753223	0.000482	0.001596
PO4-P	ASV_2_1	0.801597	0.000109	0.000612
PO4-P	ASV_2_3	0.884663	2e-06	6.8e-05
PO4-P	ASV_21_1	0.734807	0.00078	0.002197
PO4-P	ASV_21_2	0.653447	0.004446	0.007498
PO4-P	ASV_26_1	0.607092	0.009755	0.01298
PO4-P	ASV_3_2	0.66134	0.00384	0.006728
PO4-P	ASV_3_4	0.70405	0.001607	0.003591
PO4-P	ASV_32_1	0.815111	6.7e-05	0.000458
PO4-P	ASV_32_2	0.728056	0.000921	0.002451
PO4-P	ASV_34_2	0.754655	0.000463	0.001559
PO4-P	ASV_4_1	0.652548	0.00452	0.007583
PO4-P	ASV_41_2	0.739534	0.000692	0.002027
PO4-P	ASV_44_1	0.694155	0.001992	0.004134
PO4-P	ASV_44_2	0.791354	0.000154	0.000758
PO4-P	ASV_46_1	0.663396	0.003693	0.006529
PO4-P	ASV_51_1	0.864807	7e-06	0.000125
PO4-P	ASV_5825_1	0.677301	0.002818	0.005331
PO4-P	ASV_60_2	0.700484	0.001738	0.003774
PO4-P	ASV_62_1	0.820764	5.4e-05	0.000408
PO4-P	ASV_68_1	0.690037	0.002172	0.004418
PO4-P	ASV_68_2	0.670357	0.003231	0.00592
PO4-P	ASV_68_3	0.85619	1.2e-05	0.000162
PO4-P	ASV_83_1	0.779879	0.000222	0.000953
PO4-P	ASV_89_1	0.730572	0.000866	0.002349
SiO2-Si	ASV_137_2	0.665031	0.00358	0.006386
SiO2-Si	ASV_3_3	0.617922	0.008206	0.011439
SiO2-Si	ASV_68_1	0.660936	0.003869	0.006768
SiO2-Si	ASV_68_2	0.652336	0.004537	0.007596
Temp.	ASV_126_1	0.860682	9e-06	0.000144
Temp.	ASV_126_2	0.640906	0.005567	0.008711
Temp.	ASV_133_1	0.722232	0.00106	0.002698
Temp.	ASV_137_2	0.706749	0.001514	0.003427
Temp.	ASV_16_1	0.679338	0.002705	0.005141
Temp.	ASV_18_2	0.632957	0.006388	0.009524
Temp.	ASV_184_2	0.695451	0.001937	0.004076
Temp.	ASV_19_1	0.694053	0.001996	0.004137
Temp.	ASV_2_3	0.691176	0.002121	0.004336
Temp.	ASV_3_2	0.852058	1.4e-05	0.000185
Temp.	ASV_3_4	0.925047	0	1.7e-05
Temp.	ASV_41_2	0.706032	0.001538	0.003472
Temp.	ASV_44_1	0.708055	0.00147	0.003356
Temp.	ASV_45_1	0.610668	0.009219	0.012475
Temp.	ASV_46_1	0.813958	7e-05	0.000471
Temp.	ASV_51_1	0.814177	7e-05	0.000468
Temp.	ASV_60_1	0.731289	0.000851	0.002323
Temp.	ASV_60_2	0.778465	0.000232	0.000978
Temp.	ASV_68_1	0.86241	8e-06	0.000137
Temp.	ASV_68_2	0.949634	0	2e-06
Temp.	ASV_68_3	0.615442	0.008542	0.011777
Temp.	ASV_83_1	0.857705	1.1e-05	0.000156
Temp.	ASV_89_1	0.70511	0.00157	0.003526
